# Comparison analysis on transcriptomic of different human trophoblast development model

**DOI:** 10.1101/2021.02.06.430084

**Authors:** Yajun Liu, Yilin Guo, Ya Gao, Guiming Hu, Jingli Ren, Jun Ma, Jinquan Cui

## Abstract

**Aims:** Multiple models of trophoblastic cell development were developed. However, systematic comparisons of these cell models are lacking.

**Methods and Results:** In this study, first-trimester chorionic villus and decidua tissues were collected. Transcriptome data was acquired by RNA-seq and the expression levels of trophoblast specific transcription factors were identified by immunofluorescence and RNA-seq data analysis.

Differentially expressed genes between chorionic villus and decidua tissues and its related biological functions were identified. We identified genes that were relatively highly expressed and enriched transcription factors in trophoblast cells of different trophoblast cell models.

**Conclusions:** This analysis is of certain significance for further exploration of the development of placenta and the occurrence of pregnancy-related diseases in the future. The datasets and analysis provide a useful source for the researchers in the field of the maternal-fetal interface and the establishment of pregnancy.
