## Supplementary material for "Comparison analysis on transcriptomic of different human trophoblast development model": Table S3 Louvain Cluster result.xls

### Sheet: Sheet1
PC1	alldatafinal .txt	C1
PC2	alldatafinal .txt	C1
PC3	alldatafinal .txt	C1
PTC4	alldatafinal .txt	C1
PTC5	alldatafinal .txt	C1
PTC6	alldatafinal .txt	C1
PTC7	alldatafinal .txt	C1
PTC8	alldatafinal .txt	C1
PTC9	alldatafinal .txt	C1
term (>39 weeks) pregnancy_1	alldatafinal .txt	C1
term (>39 weeks) pregnancy_2	alldatafinal .txt	C1
term (>39 weeks) pregnancy_89	alldatafinal .txt	C1
WEEK11_1	alldatafinal .txt	C1
WEEK11_2	alldatafinal .txt	C1
other_1	alldatafinal .txt	C1
other_2	alldatafinal .txt	C1
other_3	alldatafinal .txt	C1
WEEK13_1	alldatafinal .txt	C1
WEEK11_3	alldatafinal .txt	C1
other_4	alldatafinal .txt	C1
WEEK13_2	alldatafinal .txt	C1
WEEK11_4	alldatafinal .txt	C1
other_5	alldatafinal .txt	C1
WEEK11_5	alldatafinal .txt	C1
WEEK13_3	alldatafinal .txt	C1
other_6	alldatafinal .txt	C1
WEEK13_4	alldatafinal .txt	C1
other_7	alldatafinal .txt	C1
other_8	alldatafinal .txt	C1
WEEK13_5	alldatafinal .txt	C1
WEEK11_6	alldatafinal .txt	C1
WEEK11_7	alldatafinal .txt	C1
WEEK13_6	alldatafinal .txt	C1
other_9	alldatafinal .txt	C1
WEEK11_8	alldatafinal .txt	C1
other_10	alldatafinal .txt	C1
WEEK11_9	alldatafinal .txt	C1
WEEK11_10	alldatafinal .txt	C1
WEEK11_11	alldatafinal .txt	C1
other_11	alldatafinal .txt	C1
other_12	alldatafinal .txt	C1
WEEK11_12	alldatafinal .txt	C1
other_13	alldatafinal .txt	C1
WEEK11_13	alldatafinal .txt	C1
other_14	alldatafinal .txt	C1
other_15	alldatafinal .txt	C1
WEEK13_7	alldatafinal .txt	C1
other_16	alldatafinal .txt	C1
WEEK13_8	alldatafinal .txt	C1
other_17	alldatafinal .txt	C1
WEEK11_14	alldatafinal .txt	C1
Control shRNA trophoblast cells rep 1	alldatafinal .txt	C2
Control shRNA trophoblast cells rep 1.1	alldatafinal .txt	C2
Control shRNA trophoblast cells rep 2	alldatafinal .txt	C2
Control shRNA trophoblast cells rep 3	alldatafinal .txt	C2
OVOL1 shRNA trophoblast cells rep 1	alldatafinal .txt	C2
OVOL1 shRNA trophoblast cells rep 2	alldatafinal .txt	C2
OVOL1 shRNA trophoblast cells rep 3	alldatafinal .txt	C2
ESCu	alldatafinal .txt	C2
PHTd_2_11	alldatafinal .txt	C2
JEG3_rep1	alldatafinal .txt	C2
JEG3_rep2	alldatafinal .txt	C2
JEG3_WT_rep1	alldatafinal .txt	C2
JEG3_WT_rep2	alldatafinal .txt	C2
JEG3_WT_rep3	alldatafinal .txt	C2
JEG3_KO_rep1	alldatafinal .txt	C2
JEG3_KO_rep2	alldatafinal .txt	C2
JEG3_KO_rep3	alldatafinal .txt	C2
C1-48h	alldatafinal .txt	C2
C2-48h	alldatafinal .txt	C2
C3-48h	alldatafinal .txt	C2
G1-48h	alldatafinal .txt	C2
G2-48h	alldatafinal .txt	C2
G3-48h	alldatafinal .txt	C2
WA09rep1	alldatafinal .txt	C2
WA09rep2	alldatafinal .txt	C2
DErep1	alldatafinal .txt	C2
DErep2	alldatafinal .txt	C2
MESOrep1	alldatafinal .txt	C2
MESOrep2	alldatafinal .txt	C2
NPCrep1	alldatafinal .txt	C2
NPCrep2	alldatafinal .txt	C2
NCSCrep1	alldatafinal .txt	C2
NCSCrep2	alldatafinal .txt	C2
undifferentiated hESC line H9 cells, biological replicate 1	alldatafinal .txt	C2
undifferentiated hESC line H9 cells, biological replicate 2	alldatafinal .txt	C2
hESC line H9 cells after 8 hours of BMP4 treatment, biological replicate 1	alldatafinal .txt	C2
hESC line H9 cells after 8 hours of BMP4 treatment, biological replicate 2	alldatafinal .txt	C2
hESC line H9 cells after 16 hours of BMP4 treatment, biological replicate 1	alldatafinal .txt	C2
hESC line H9 cells after 16 hours of BMP4 treatment, biological replicate 2	alldatafinal .txt	C2
hESC line H9 cells after 24 hours of BMP4 treatment, biological replicate 1	alldatafinal .txt	C2
hESC line H9 cells after 24 hours of BMP4 treatment, biological replicate 2	alldatafinal .txt	C2
hESC line H9 cells after 48 hours of BMP4 treatment, biological replicate 1	alldatafinal .txt	C2
hESC line H9 cells after 48 hours of BMP4 treatment, biological replicate 2	alldatafinal .txt	C2
hESC line H9 cells after 72 hours of BMP4 treatment, biological replicate 1	alldatafinal .txt	C2
hESC line H9 cells after 72 hours of BMP4 treatment, biological replicate 2	alldatafinal .txt	C2
10_E	alldatafinal .txt	C2
11_E	alldatafinal .txt	C2
12_B	alldatafinal .txt	C2
13_D	alldatafinal .txt	C2
8_C	alldatafinal .txt	C2
9_E	alldatafinal .txt	C2
H1 WA01_5	alldatafinal .txt	C3
H1 WA01_20	alldatafinal .txt	C3
H9 WA09_5	alldatafinal .txt	C3
H9 WA09_20	alldatafinal .txt	C3
MRuc3i_5	alldatafinal .txt	C3
MRuc3i_20	alldatafinal .txt	C3
MRuc4i_5	alldatafinal .txt	C3
MRuc4i_20	alldatafinal .txt	C3
MRuc5i_5	alldatafinal .txt	C3
MRuc5i_20	alldatafinal .txt	C3
MRuc6i_5	alldatafinal .txt	C3
MRuc6i_20	alldatafinal .txt	C3
MRuc7i_5	alldatafinal .txt	C3
MRuc7i_20	alldatafinal .txt	C3
MRuc8i_5	alldatafinal .txt	C3
MRuc8i_20	alldatafinal .txt	C3
MRuc9i_5	alldatafinal .txt	C3
MRuc9i_20	alldatafinal .txt	C3
MRuc10i_5	alldatafinal .txt	C3
MRuc10i_20	alldatafinal .txt	C3
MRucAi_5	alldatafinal .txt	C3
MRucAi_20	alldatafinal .txt	C3
MRucBi_5	alldatafinal .txt	C3
MRucBi_20	alldatafinal .txt	C3
MRucDi_5	alldatafinal .txt	C3
MRucDi_20	alldatafinal .txt	C3
MRucEi_5	alldatafinal .txt	C3
MRucEi_20	alldatafinal .txt	C3
MRucGi_5	alldatafinal .txt	C3
MRucGi_20	alldatafinal .txt	C3
MRucIi_5	alldatafinal .txt	C3
MRucIi_20	alldatafinal .txt	C3
MRucJi_5	alldatafinal .txt	C3
MRucJi_20	alldatafinal .txt	C3
MRucKi_5	alldatafinal .txt	C3
MRucKi_20	alldatafinal .txt	C3
MRucLi_5	alldatafinal .txt	C3
MRucLi_20	alldatafinal .txt	C3
MRucMi_5	alldatafinal .txt	C3
MRucMi_20	alldatafinal .txt	C3
MRucPi_5	alldatafinal .txt	C3
MRucPi_20	alldatafinal .txt	C3
MRucQi_5	alldatafinal .txt	C3
MRucQi_20	alldatafinal .txt	C3
MRucRi_5	alldatafinal .txt	C3
MRucRi_20	alldatafinal .txt	C3
MRucSi_5	alldatafinal .txt	C3
MRucSi_20	alldatafinal .txt	C3
Bewo_16h	alldatafinal .txt	C4
Bewo_24h	alldatafinal .txt	C4
Bewo_2h	alldatafinal .txt	C4
Bewo_4h	alldatafinal .txt	C4
Bewo_8h	alldatafinal .txt	C4
Bewo_c16h	alldatafinal .txt	C4
Bewo_c24h	alldatafinal .txt	C4
Bewo_c2h	alldatafinal .txt	C4
Bewo_c4h	alldatafinal .txt	C4
Bewo_c8h	alldatafinal .txt	C4
Jeu_3_16h	alldatafinal .txt	C4
Jeu_3_24h	alldatafinal .txt	C4
Jeu_3_2h	alldatafinal .txt	C4
Jeu_3_4h	alldatafinal .txt	C4
Jeu_3_8h	alldatafinal .txt	C4
Jeu_3_c16h	alldatafinal .txt	C4
Jeu_3_c24h	alldatafinal .txt	C4
Jeu_3_c2h	alldatafinal .txt	C4
Jeu_3_c4h	alldatafinal .txt	C4
Jeu_3_c8h	alldatafinal .txt	C4
Endometrial Stromal Cell_1	alldatafinal .txt	C4
Endometrial Stromal Cell_2	alldatafinal .txt	C4
Endometrial Stromal Cell_3	alldatafinal .txt	C4
Endometrial Stromal Cell_4	alldatafinal .txt	C4
Endometrial Stromal Cell_5	alldatafinal .txt	C4
Endometrial Stromal Cell_6	alldatafinal .txt	C4
Endometrial Stromal Cell_7	alldatafinal .txt	C4
Endometrial Stromal Cell_8	alldatafinal .txt	C4
Prenatal sample 1	alldatafinal .txt	C4
Term sample 3	alldatafinal .txt	C4
Term sample 6	alldatafinal .txt	C4
Prenatal sample 4	alldatafinal .txt	C4
Term sample 4	alldatafinal .txt	C4
Late Preterm sample 1	alldatafinal .txt	C4
Prenatal sample 3	alldatafinal .txt	C4
Late Preterm sample 3	alldatafinal .txt	C4
Late Preterm sample 6	alldatafinal .txt	C4
Late Preterm sample 2	alldatafinal .txt	C4
Late Preterm sample 4	alldatafinal .txt	C4
Late Preterm sample 5	alldatafinal .txt	C4
Term sample 2	alldatafinal .txt	C4
Term sample 5	alldatafinal .txt	C4
Term sample 1	alldatafinal .txt	C4
6xue-CD8	alldatafinal .txt	C5
7xue-CD8	alldatafinal .txt	C5
BA-2-CD8	alldatafinal .txt	C5
6d-CD8	alldatafinal .txt	C5
7d-CD8	alldatafinal .txt	C5
DA-2-CD8	alldatafinal .txt	C5
7dCD4	alldatafinal .txt	C5
6dCD4	alldatafinal .txt	C5
6xue CD4	alldatafinal .txt	C5
DA-2-CD4	alldatafinal .txt	C5
7xueCD4	alldatafinal .txt	C5
BA-2-CD4	alldatafinal .txt	C5
TP1 (proliferative phase)_1	alldatafinal .txt	C5
TP2 (7-9 days after ovulation)_1	alldatafinal .txt	C5
TP1 (proliferative phase)_2	alldatafinal .txt	C5
TP2 (7-9 days after ovulation)_2	alldatafinal .txt	C5
TP1 (proliferative phase)_3	alldatafinal .txt	C5
TP2 (7-9 days after ovulation)_3	alldatafinal .txt	C5
TP1 (proliferative phase)_4	alldatafinal .txt	C5
TP1 (proliferative phase)_5	alldatafinal .txt	C5
TP2 (7-9 days after ovulation)_4	alldatafinal .txt	C5
TP1 (proliferative phase)_6	alldatafinal .txt	C5
TP2 (7-9 days after ovulation)_5	alldatafinal .txt	C5
TP2 (7-9 days after ovulation)_6	alldatafinal .txt	C5
TP1 (proliferative phase)_7	alldatafinal .txt	C5
TP2 (7-9 days after ovulation)_7	alldatafinal .txt	C5
LH+2_1	alldatafinal .txt	C5
LH+2_2	alldatafinal .txt	C5
LH+2_3	alldatafinal .txt	C5
LH+2_4	alldatafinal .txt	C5
LH+2_5	alldatafinal .txt	C5
LH+2_6	alldatafinal .txt	C5
LH+2_7	alldatafinal .txt	C5
LH+8_7	alldatafinal .txt	C5
LH+2_8	alldatafinal .txt	C5
LH+8_8	alldatafinal .txt	C5
LH+2_9	alldatafinal .txt	C5
LH+8_9	alldatafinal .txt	C5
LH+2_11	alldatafinal .txt	C5
LH+8_11	alldatafinal .txt	C5
LH+10_1	alldatafinal .txt	C6
LH+8_1	alldatafinal .txt	C6
LH+7_1	alldatafinal .txt	C6
LH+8_2	alldatafinal .txt	C6
LH+7_2	alldatafinal .txt	C6
LH+7_3	alldatafinal .txt	C6
LH+6_1	alldatafinal .txt	C6
LH+9_1	alldatafinal .txt	C6
LH+7_4	alldatafinal .txt	C6
LH+8_3	alldatafinal .txt	C6
LH+8_4	alldatafinal .txt	C6
LH+10_2	alldatafinal .txt	C6
LH+7_5	alldatafinal .txt	C6
LH+8_5	alldatafinal .txt	C6
LH+6_2	alldatafinal .txt	C6
LH+8_6	alldatafinal .txt	C6
LH+9_2	alldatafinal .txt	C6
LH+9_3	alldatafinal .txt	C6
LH+6_3	alldatafinal .txt	C6
LH+9_4	alldatafinal .txt	C6
LH+2_10	alldatafinal .txt	C6
LH+8_10	alldatafinal .txt	C6
LH+2_12	alldatafinal .txt	C6
LH+8_12	alldatafinal .txt	C6
LH+2_13	alldatafinal .txt	C6
LH+8_13	alldatafinal .txt	C6
LH+2_14	alldatafinal .txt	C6
LH+8_14	alldatafinal .txt	C6
LH+2_15	alldatafinal .txt	C6
LH+8_15	alldatafinal .txt	C6
LH+2_16	alldatafinal .txt	C6
LH+8_16	alldatafinal .txt	C6
LH+2_17	alldatafinal .txt	C6
LH+8_17	alldatafinal .txt	C6
LH+2_18	alldatafinal .txt	C6
LH+8_18	alldatafinal .txt	C6
LH+2_19	alldatafinal .txt	C6
LH+8_19	alldatafinal .txt	C6
LH+2_20	alldatafinal .txt	C6
LH+8_20	alldatafinal .txt	C6
ESCd_gt70	alldatafinal .txt	C7
ESCd_40-70	alldatafinal .txt	C7
ESCd_lt40	alldatafinal .txt	C7
PHTu_1_1	alldatafinal .txt	C7
PHTu_1_2	alldatafinal .txt	C7
PHTu_1_3	alldatafinal .txt	C7
PHTd_1_4	alldatafinal .txt	C7
PHTd_1_5	alldatafinal .txt	C7
PHTd_1_6	alldatafinal .txt	C7
PHTu_2_7	alldatafinal .txt	C7
PHTu_2_8	alldatafinal .txt	C7
PHTu_2_9	alldatafinal .txt	C7
PHTd_2_10	alldatafinal .txt	C7
PHTd_2_12	alldatafinal .txt	C7
PHTu_3_13	alldatafinal .txt	C7
PHTu_3_14	alldatafinal .txt	C7
PHTu_3_15	alldatafinal .txt	C7
PHTd_3_16	alldatafinal .txt	C7
PHTd_3_17	alldatafinal .txt	C7
PHTd_3_18	alldatafinal .txt	C7
1_S1_R1_001	alldatafinal .txt	C7
2_S2_R1_001	alldatafinal .txt	C7
3_S3_R1_001	alldatafinal .txt	C7
4_S4_R1_001	alldatafinal .txt	C7
5_S5_R1_001	alldatafinal .txt	C7
6_S6_R1_001	alldatafinal .txt	C7
7_S7_R1_001	alldatafinal .txt	C7
8_S8_R1_001	alldatafinal .txt	C7
9_S9_R1_001	alldatafinal .txt	C7
10_4	alldatafinal .txt	C7
11_1	alldatafinal .txt	C7
12_2	alldatafinal .txt	C7
13_4	alldatafinal .txt	C7
9_4	alldatafinal .txt	C7
8_4	alldatafinal .txt	C7
index	source	Cluster
